# A critical role for brain nutrition in the life-history decisions of a partially migratory fish

**DOI:** 10.1101/2025.06.19.660559

**Authors:** J. Peter Koene, Arne Jacobs, Libor Závorka, Matthias Pilecky, Hannele M. Honkannen, Martin J. Kainz, Kathryn R. Elmer, Colin E. Adams

## Abstract

The role played by omega-3 long-chain polyunsaturated fatty acids (n-3 LC-PUFA) in life-history polymorphisms in partially migratory species remains poorly understood. Yet, brain development is highly dependent upon nutrition, particularly the supply of n-3 LC-PUFA, derived from diet or internally converted from their shorter-chain precursors, and the fitness of animals may be shaped by cognitive performance, including effective spatial navigation required by migration. We investigated juveniles of a wild polymorphic population of brown trout, *Salmo trutta*, with three distinct migratory ecotypes, at the point of first outward migration. Using a combination of fatty acid contents, compound-specific stable isotope analysis, and liver transcriptomics, we found that non-migrants compensated for dietary deficiency by biosynthesising n-3 LC-PUFA from precursor molecules and routing them to cell membranes to a greater extent than did migrants. These findings highlight contrasting intake and processing between migratory and non-migratory life histories of nutrients associated with brain development.
