## Supplementary material for "A critical role for brain nutrition in the life-history decisions of a partially migratory fish": TableS21-Co-expression-results

### Sheet: Sheet1
Table S21. Results from ANOVA testing the association of brown trout migratory ecotype with gene co-expression module, with Tukey HSD post-hoc results where appropriate. A = anadromous, P = potamodromous, R = riverine resident
ANOVA				Tukey HSD post hoc
Module	F value	p value	q value	Comparison	Difference	Lower	Upper	p value (adjusted)
Coral3	3.75237	0.043438	0.064014	P-A	2.42857	-5.06708	9.92422	0.691605
				R-A	7.85714	0.361491	15.3528	0.0390775
				R-P	5.42857	-2.06708	12.9242	0.182618
Palevioletred2	4.67249	0.023204	0.049978	P-A	7.28571	0.0466748	14.5248	0.0483925
				R-A	7.71429	0.475246	14.9533	0.0357088
				R-P	0.428571	-6.81047	7.66761	0.987502
Yellow4	4.38576	0.02808	0.052416	P-A	7.85714	0.540982	15.1733	0.0342024
				R-A	6.71429	-0.601875	14.0304	0.0752441
				R-P	-1.14286	-8.45902	6.1733	0.916519
Darkorange2	4.01932	0.036048	0.059373	n.a.
Black	18.1309	< 0.001	< 0.001	P-A	-0.142857	-5.28179	4.99608	0.997229
				R-A	10.4286	5.28964	15.5675	< 0.001
				R-P	10.5714	5.4325	15.7104	< 0.001
Firebrick3	7.3664	0.004598	0.012874	P-A	2.42857	-4.18793	9.04507	0.624774
				R-A	9.57143	2.95493	16.1879	0.004519
				R-P	7.14286	0.526358	13.7594	0.0332175
Antiquewhite1	8.69147	0.002282	0.007146	P-A	0.285714	-6.07818	6.64961	0.992791
				R-A	9.14286	2.77896	15.5068	0.0047758
				R-P	8.85714	2.49325	15.221	0.0061294
Lavenderblush2	3.8742	0.039875	0.062028	n.a.
Skyblue2	14.1662	< 0.001	0.001131	P-A	4	-1.56132	9.56132	0.186518
				R-A	11.4286	5.86726	16.9899	< 0.001
				R-P	7.42857	1.86726	12.9899	0.0083562
Floralwhite	0.883863	0.43037	0.482014	n.a.
Skyblue	0.208428	0.813791	0.839161	n.a.
Green4	0.289544	0.752026	0.809874	n.a.
Mediumpurple1	1.28626	0.300514	0.3506	n.a.
Pink	0.177072	0.839161	0.839161	n.a.
Lightsteelblue1	4.43023	0.027254	0.052416	n.a.
Blueviolet	5.20914	0.016409	0.038288	P-A	-5.71429	-12.8153	1.38674	0.12814
				R-A	-8.85714	-15.9582	-1.75612	0.0135679
				R-P	-3.14286	-10.2439	3.95817	0.508884
Coral	14.2328	< 0.001	0.001131	P-A	-3.28571	-8.83906	2.26763	0.309838
				R-A	-11.2857	-16.8391	-5.73237	< 0.001
				R-P	-8	-13.5533	-2.44666	0.0046733
Ivory	6.36099	0.008136	0.02071	P-A	-6	-12.8296	0.829599	0.0908827
				R-A	-9.42857	-16.2582	-2.59897	0.0065234
				R-P	-3.42857	-10.2582	3.40103	0.423353
Chocolate4	8.67857	0.002297	0.007146	P-A	0	-6.36621	6.36621	1
				R-A	-9	-15.3662	-2.63379	0.0054265
				R-P	-9	-15.3662	-2.63379	0.0054265
Lightsteelblue	14.5029	< 0.001	0.001131	P-A	-0.714286	-6.23562	4.80705	0.941872
				R-A	-10.4286	-15.9499	-4.90724	< 0.001
				R-P	-9.71429	-15.2356	-4.19295	< 0.001
Blue	8.67857	0.002297	0.007146	P-A	3.55271e-15	-6.36621	6.36621	1
				R-A	-9	-15.3662	-2.63379	0.0054265
				R-P	-9	-15.3662	-2.63379	0.0054265
Steelblue	4.27586	0.030243	0.052925	n.a.
Magenta3	3.413	0.055372	0.077521	n.a.
Darkslateblue	2.97187	0.076688	0.102251	P-A	2.57143	-5.1647	10.3076	0.678646
				R-A	-4.71429	-12.4504	3.02185	0.289969
				R-P	-7.28571	-15.0218	0.450418	0.0668831
Antiquewhite2	18.7517	< 0.001	< 0.001	P-A	1.28571	-3.79541	6.36684	0.797056
				R-A	-9.85714	-14.9383	-4.77602	< 0.001
				R-P	-11.1429	-16.224	-6.06173	< 0.001
Darkseagreen2	11.3141	< 0.001	0.003071	P-A	2	-3.9389	7.9389	0.671879
				R-A	-8.42857	-14.3675	-2.48967	0.0052631
				R-P	-10.4286	-16.3675	-4.48967	< 0.001
Plum2	2.87225	0.082677	0.105225	n.a.
Thistle2	1.73705	0.204276	0.248684	n.a.
